# Single-nucleus transcriptomics reveal disrupted pathways in the prefrontal cortex of *Scn2a*-deficient mice

**DOI:** 10.1101/2025.09.16.676420

**Authors:** Ye-Eun Yoo, Purba Mandal, Zhengkuan Tang, Zaiyang Zhang, Jingliang Zhang, Xiaoling Chen, Morgan Robinson, Muriel Eaton, Brody Deming, Manasi Halurkar, Harish Kothandaraman, Luke C. Dabin, Boyu Jiang, Hongyu Gao, Chongli Yuan, Nadia Lanman, Yunlong Liu, Jungsu Kim, Priyanka Baloni, Yang Yang

## Abstract

Truncating variants in *SCN2A*, which encodes the NaV1.2 sodium channel critical for action potential initiation and propagation, are associated with autism spectrum disorder (ASD) and epilepsy. To investigate *SCN2A* deficiency–related phenotypes, we developed a preclinical mouse model with under 50% NaV1.2 expression, exhibiting neuronal hyperexcitability and social deficits. However, the neuronal populations and molecular alterations underlying these phenotypes at single-cell resolution have not been investigated. In this study, we conducted single-nucleus RNA sequencing (snRNA-seq) of wild-type (WT), homozygous *Scn2a*-deficient (HOM) mice, and HOM mice with *Scn2a* restoration (HOM-FlpO) to examine the effects of *Scn2a* level on gene expression in the medial prefrontal cortex (mPFC), a critical brain region related to ASD development. Differential expression analysis in GABAergic and glutamatergic neurons between genotypes revealed gene expression enriched in neurotransmitter activity regulation and synapse organization. Lastly, snRNA-seq results in HOM-FlpO identified genes that were rescued after *Scn2a* restoration. These results reveal that reduced *Scn2a* expression disrupts RNA transcriptomes in multiple neuronal subtypes, providing insight into cell type–specific mechanisms underlying *SCN2A*-related disorders.
