## Supplementary material for "Single-nucleus transcriptomics reveal disrupted pathways in the prefrontal cortex of *Scn2a*-deficient mice": Table S2

### Sheet: Sheet1
Cell annotation
Class name	Cluster name
IT-ET Glut	L2/3 IT Glut
IT-ET Glut	L4/5 IT Glut
IT-ET Glut	L5 IT Glut
IT-ET Glut	L6 IT Glut
IT-ET Glut	L5/6 IT Glut
IT-ET Glut	L5 ET Glut
NP-CT-L6b Glut	L5 NP Glut
NP-CT-L6b Glut	L6 CT Glut
CR Glut	CR Glut
CTX-CGE GABA	Lamp5 Gaba
CTX-CGE GABA	Sncg Gaba
CTX-CGE GABA	Vip Gaba
CTX-MGE GABA	Pvalb Gaba
CTX-MGE GABA	Sst Gaba
IMN GABA	IMN Frmd7 Gaba 1
IMN GABA	IMN Frmd7 Gaba 2
IMN GABA	IMN Thsd7b Gaba
IMN GABA	IMN Trdn Gaba
IMN GABA	IMN Dopa-Gaba
Astrocytes	Astrocytes NN
OPC-Oligo	Oligodendrocytes NN
OPC-Oligo	OPC NN
Vascular	Vascular NN
OEC	OEC NN
Immune	Microglia NN
