## Supplementary material for "Single-nucleus transcriptomics reveal disrupted pathways in the prefrontal cortex of *Scn2a*-deficient mice": Table S8

### Sheet: Network_WT
type_a	type_b	Ligand	Receptor	Interaction	Mean	Interaction score
IT-ET Glut	CTX-MGE GABA	NRG3	ERBB4	NRG3_ERBB4	49.852	100
IT-ET Glut	CTX-MGE GABA	NRG1	ERBB4	NRG1_ERBB4	49.327	100
IT-ET Glut	CTX-CGE GABA	NRG3	ERBB4	NRG3_ERBB4	47.952	92.739
NP-CT-L6b Glut	CTX-MGE GABA	NRG3	ERBB4	NRG3_ERBB4	47.784	91.271
IT-ET Glut	CTX-CGE GABA	NRG1	ERBB4	NRG1_ERBB4	47.427	92.739
NP-CT-L6b Glut	CTX-CGE GABA	NRG3	ERBB4	NRG3_ERBB4	45.885	84.644
IT-ET Glut	CTX-MGE GABA	LRRTM4	NRXN3	LRRTM4_NRXN3	44.613	100
IT-ET Glut	CTX-CGE GABA	LRRTM4	NRXN3	LRRTM4_NRXN3	43.49	96.257
CTX-MGE GABA	CTX-MGE GABA	NRG3	ERBB4	NRG3_ERBB4	43.477	73.089
CTX-MGE GABA	CTX-MGE GABA	LRRTM4	NRXN3	LRRTM4_NRXN3	43.142	89.876
CTX-MGE GABA	CTX-CGE GABA	LRRTM4	NRXN3	LRRTM4_NRXN3	42.019	86.512
CTX-MGE GABA	CTX-CGE GABA	NRG3	ERBB4	NRG3_ERBB4	41.577	67.782
IT-ET Glut	IT-ET Glut	LRRTM4	NRXN3	LRRTM4_NRXN3	39.717	83.68
CTX-CGE GABA	CTX-MGE GABA	NRG3	ERBB4	NRG3_ERBB4	39.092	54.58
CTX-MGE GABA	IT-ET Glut	LRRTM4	NRXN3	LRRTM4_NRXN3	38.246	75.208
CR Glut	CTX-MGE GABA	NRG3	ERBB4	NRG3_ERBB4	38.005	49.993
CTX-CGE GABA	CTX-CGE GABA	NRG3	ERBB4	NRG3_ERBB4	37.192	50.617
CR Glut	CTX-CGE GABA	NRG3	ERBB4	NRG3_ERBB4	36.106	46.363
NP-CT-L6b Glut	CTX-MGE GABA	NRG1	ERBB4	NRG1_ERBB4	35.928	42.159
IT-ET Glut	IT-ET Glut	LRRTM4	NRXN1	LRRTM4_NRXN1	34.39	100
NP-CT-L6b Glut	CTX-CGE GABA	NRG1	ERBB4	NRG1_ERBB4	34.028	39.098
CTX-MGE GABA	IT-ET Glut	LRRTM4	NRXN1	LRRTM4_NRXN1	32.919	89.876
IT-ET Glut	NP-CT-L6b Glut	LRRTM4	NRXN3	LRRTM4_NRXN3	32.091	58.261
IT-ET Glut	CTX-MGE GABA	CLSTN2	NRXN3	CLSTN2_NRXN3	31.984	100
NP-CT-L6b Glut	CTX-MGE GABA	CLSTN2	NRXN3	CLSTN2_NRXN3	31.948	98.15
IT-ET Glut	NP-CT-L6b Glut	LRRTM4	NRXN1	LRRTM4_NRXN1	31.444	85.113
IT-ET Glut	CTX-CGE GABA	CLSTN2	NRXN3	CLSTN2_NRXN3	30.861	96.257
NP-CT-L6b Glut	CTX-CGE GABA	CLSTN2	NRXN3	CLSTN2_NRXN3	30.826	94.476
CR Glut	CTX-MGE GABA	NRG1	ERBB4	NRG1_ERBB4	30.655	19.394
CTX-MGE GABA	NP-CT-L6b Glut	LRRTM4	NRXN3	LRRTM4_NRXN3	30.62	52.362
CTX-MGE GABA	NP-CT-L6b Glut	LRRTM4	NRXN1	LRRTM4_NRXN1	29.973	76.497
CTX-CGE GABA	CTX-MGE GABA	NRG1	ERBB4	NRG1_ERBB4	29.457	14.222
CR Glut	CTX-CGE GABA	NRG1	ERBB4	NRG1_ERBB4	28.755	17.986
IT-ET Glut	CTX-CGE GABA	LRRTM4	NRXN1	LRRTM4_NRXN1	28.684	71.167
Vascular	Vascular		PTGDR	PGD2_byPTGDS_PTGDR	28.632	100
CTX-MGE GABA	CTX-MGE GABA	NRG1	ERBB4	NRG1_ERBB4	27.837	7.229
IMN GABA	CTX-MGE GABA	NRG3	ERBB4	NRG3_ERBB4	27.656	6.307
CTX-CGE GABA	CTX-CGE GABA	NRG1	ERBB4	NRG1_ERBB4	27.557	13.189
IMN GABA	CTX-MGE GABA	NRG1	ERBB4	NRG1_ERBB4	27.392	5.307
IT-ET Glut	CR Glut	LRRTM4	NRXN1	LRRTM4_NRXN1	27.343	64.392
CTX-MGE GABA	CTX-CGE GABA	LRRTM4	NRXN1	LRRTM4_NRXN1	27.213	63.963
IT-ET Glut	IT-ET Glut	CLSTN2	NRXN3	CLSTN2_NRXN3	27.087	83.68
NP-CT-L6b Glut	IT-ET Glut	CLSTN2	NRXN3	CLSTN2_NRXN3	27.052	82.132
OPC-Oligo	CTX-MGE GABA	NRG3	ERBB4	NRG3_ERBB4	26.931	3.245
IT-ET Glut	CTX-MGE GABA	NRG2	ERBB4	NRG2_ERBB4	26.912	100
CTX-MGE GABA	CTX-MGE GABA	NRG2	ERBB4	NRG2_ERBB4	26.722	74.695
NP-CT-L6b Glut	CTX-MGE GABA	NRG2	ERBB4	NRG2_ERBB4	26.707	72.738
CTX-CGE GABA	CTX-MGE GABA	NRG2	ERBB4	NRG2_ERBB4	26.693	70.807
CR Glut	CTX-MGE GABA	NRG2	ERBB4	NRG2_ERBB4	26.632	62.737
OPC-Oligo	CTX-MGE GABA	NRG1	ERBB4	NRG1_ERBB4	26.576	1.787
IMN GABA	CTX-MGE GABA	NRG2	ERBB4	NRG2_ERBB4	26.523	48.196
OPC-Oligo	CTX-MGE GABA	NRG2	ERBB4	NRG2_ERBB4	26.262	13.315
Astrocytes	CTX-MGE GABA	NRG1	ERBB4	NRG1_ERBB4	26.262	0.432
Immune	CTX-MGE GABA	NRG3	ERBB4	NRG3_ERBB4	26.25	0.369
CR Glut	CTX-MGE GABA	NRG4	ERBB4	NRG4_ERBB4	26.237	100
IT-ET Glut	IMN GABA	NRG3	ERBB4	NRG3_ERBB4	26.172	9.488
CTX-MGE GABA	CTX-CGE GABA	NRG1	ERBB4	NRG1_ERBB4	25.937	6.704
CTX-MGE GABA	CR Glut	LRRTM4	NRXN1	LRRTM4_NRXN1	25.872	57.873
IT-ET Glut	OPC-Oligo	NRG3	ERBB4	NRG3_ERBB4	25.806	8.086
IMN GABA	CTX-CGE GABA	NRG3	ERBB4	NRG3_ERBB4	25.757	5.849
IT-ET Glut	IMN GABA	NRG1	ERBB4	NRG1_ERBB4	25.647	9.488
IMN GABA	CTX-CGE GABA	NRG1	ERBB4	NRG1_ERBB4	25.492	4.922
IT-ET Glut	OPC-Oligo	NRG1	ERBB4	NRG1_ERBB4	25.28	8.086
OPC-Oligo	CTX-CGE GABA	NRG3	ERBB4	NRG3_ERBB4	25.031	3.01
IT-ET Glut	CTX-CGE GABA	NRG2	ERBB4	NRG2_ERBB4	25.012	92.739
CTX-MGE GABA	CTX-CGE GABA	NRG2	ERBB4	NRG2_ERBB4	24.822	69.272
NP-CT-L6b Glut	CTX-CGE GABA	NRG2	ERBB4	NRG2_ERBB4	24.808	67.456
CTX-CGE GABA	CTX-CGE GABA	NRG2	ERBB4	NRG2_ERBB4	24.793	65.666
CR Glut	CTX-CGE GABA	NRG2	ERBB4	NRG2_ERBB4	24.733	58.182
OPC-Oligo	CTX-CGE GABA	NRG1	ERBB4	NRG1_ERBB4	24.676	1.657
IMN GABA	CTX-CGE GABA	NRG2	ERBB4	NRG2_ERBB4	24.624	44.696
Astrocytes	CTX-CGE GABA	NRG1	ERBB4	NRG1_ERBB4	24.363	0.4
OPC-Oligo	CTX-CGE GABA	NRG2	ERBB4	NRG2_ERBB4	24.362	12.349
Immune	CTX-CGE GABA	NRG3	ERBB4	NRG3_ERBB4	24.35	0.342
CR Glut	CTX-CGE GABA	NRG4	ERBB4	NRG4_ERBB4	24.337	92.739
IT-ET Glut	IMN GABA	LRRTM4	NRXN3	LRRTM4_NRXN3	24.117	31.682
NP-CT-L6b Glut	IMN GABA	NRG3	ERBB4	NRG3_ERBB4	24.104	8.66
NP-CT-L6b Glut	OPC-Oligo	NRG3	ERBB4	NRG3_ERBB4	23.738	7.381
IT-ET Glut	OEC	NRG1	ERBB3	NRG1_ERBB3	23.422	100
IT-ET Glut	OPC-Oligo	NRG1	ERBB3	NRG1_ERBB3	23.231	25.92
CTX-MGE GABA	IMN GABA	LRRTM4	NRXN3	LRRTM4_NRXN3	22.646	28.475
IT-ET Glut	CTX-MGE GABA	LRRTM4	NRXN1	LRRTM4_NRXN1	21.892	36.847
IT-ET Glut	Astrocytes	LRRTM4	NRXN1	LRRTM4_NRXN1	21.87	36.739
IT-ET Glut	IT-ET Glut	CLSTN2	NRXN1	CLSTN2_NRXN1	21.761	100
NP-CT-L6b Glut	IT-ET Glut	CLSTN2	NRXN1	CLSTN2_NRXN1	21.726	98.15
CTX-MGE GABA	CTX-MGE GABA	LRRTM4	NRXN1	LRRTM4_NRXN1	20.421	33.117
CTX-MGE GABA	Astrocytes	LRRTM4	NRXN1	LRRTM4_NRXN1	20.399	33.019
CTX-MGE GABA	IMN GABA	NRG3	ERBB4	NRG3_ERBB4	19.797	6.935
IT-ET Glut	NP-CT-L6b Glut	CLSTN2	NRXN3	CLSTN2_NRXN3	19.461	58.261
CTX-MGE GABA	OPC-Oligo	NRG3	ERBB4	NRG3_ERBB4	19.43	5.91
NP-CT-L6b Glut	NP-CT-L6b Glut	CLSTN2	NRXN3	CLSTN2_NRXN3	19.426	57.183
IT-ET Glut	CR Glut	LRRTM4	NRXN3	LRRTM4_NRXN3	19.253	15.472
IT-ET Glut	NP-CT-L6b Glut	CLSTN2	NRXN1	CLSTN2_NRXN1	18.815	85.113
NP-CT-L6b Glut	NP-CT-L6b Glut	CLSTN2	NRXN1	CLSTN2_NRXN1	18.779	83.539
IT-ET Glut	IMN GABA	LRRTM4	NRXN1	LRRTM4_NRXN1	18.055	17.464
IT-ET Glut	OPC-Oligo	LRRTM4	NRXN1	LRRTM4_NRXN1	17.958	16.97
CTX-MGE GABA	CR Glut	LRRTM4	NRXN3	LRRTM4_NRXN3	17.782	13.906
CTX-MGE GABA	IMN GABA	LRRTM4	NRXN1	LRRTM4_NRXN1	16.584	15.696
CTX-MGE GABA	OPC-Oligo	LRRTM4	NRXN1	LRRTM4_NRXN1	16.487	15.252
IT-ET Glut	CTX-CGE GABA	CLSTN2	NRXN1	CLSTN2_NRXN1	16.055	71.167
NP-CT-L6b Glut	CTX-CGE GABA	CLSTN2	NRXN1	CLSTN2_NRXN1	16.019	69.851
IT-ET Glut	OPC-Oligo	LRRTM4	NRXN3	LRRTM4_NRXN3	15.832	4.07
IT-ET Glut	IT-ET Glut	LRRTM4	PTPRS	LRRTM4_PTPRS	15.703	100
IT-ET Glut	CTX-MGE GABA	LRRTM4	PTPRS	LRRTM4_PTPRS	15.412	75.222
CTX-CGE GABA	IMN GABA	NRG3	ERBB4	NRG3_ERBB4	15.412	5.179
IT-ET Glut	CR Glut	LRRTM4	PTPRS	LRRTM4_PTPRS	15.313	66.765
IT-ET Glut	IT-ET Glut	C1QL3	ADGRB3	C1QL3_ADGRB3	15.291	100
IT-ET Glut	CTX-CGE GABA	LRRTM4	PTPRS	LRRTM4_PTPRS	15.207	57.726
IT-ET Glut	NP-CT-L6b Glut	LRRTM4	PTPRS	LRRTM4_PTPRS	15.153	53.109
IT-ET Glut	IT-ET Glut	LRRTM4	NRXN2	LRRTM4_NRXN2	15.143	100
IT-ET Glut	CTX-CGE GABA	LRRTM4	NRXN2	LRRTM4_NRXN2	15.067	87.576
CTX-CGE GABA	OPC-Oligo	NRG3	ERBB4	NRG3_ERBB4	15.046	4.414
IT-ET Glut	CTX-MGE GABA	LRRTM4	NRXN2	LRRTM4_NRXN2	15.016	79.249
IT-ET Glut	OPC-Oligo	LRRTM4	NRXN2	LRRTM4_NRXN2	14.897	59.945
IT-ET Glut	NP-CT-L6b Glut	LRRTM4	NRXN2	LRRTM4_NRXN2	14.866	54.827
IT-ET Glut	CR Glut	LRRTM4	NRXN2	LRRTM4_NRXN2	14.85	52.284
IT-ET Glut	Astrocytes	LRRTM4	NRXN3	LRRTM4_NRXN3	14.808	0.657
IT-ET Glut	IMN GABA	LRRTM4	PTPRS	LRRTM4_PTPRS	14.759	19.547
IT-ET Glut	Astrocytes	LRRTM4	NRXN2	LRRTM4_NRXN2	14.75	35.894
IT-ET Glut	IMN GABA	LRRTM4	NRXN2	LRRTM4_NRXN2	14.727	32.203
IT-ET Glut	CR Glut	CLSTN2	NRXN1	CLSTN2_NRXN1	14.714	64.392
IT-ET Glut	OPC-Oligo	LRRTM4	PTPRS	LRRTM4_PTPRS	14.704	14.863
IT-ET Glut	Vascular	LRRTM4	NRXN3	LRRTM4_NRXN3	14.682	0.233
NP-CT-L6b Glut	CR Glut	CLSTN2	NRXN1	CLSTN2_NRXN1	14.678	63.2
IT-ET Glut	OEC	LRRTM4	PTPRS	LRRTM4_PTPRS	14.651	10.328
IT-ET Glut	OEC	LRRTM4	NRXN2	LRRTM4_NRXN2	14.636	17.281
IT-ET Glut	OEC	LRRTM4	NRXN1	LRRTM4_NRXN1	14.636	0.184
IT-ET Glut	Astrocytes	LRRTM4	PTPRS	LRRTM4_PTPRS	14.632	8.713
IT-ET Glut	OEC	LRRTM4	NRXN3	LRRTM4_NRXN3	14.62	0.03
IT-ET Glut	Vascular	LRRTM4	NRXN1	LRRTM4_NRXN1	14.618	0.093
IT-ET Glut	Vascular	LRRTM4	PTPRS	LRRTM4_PTPRS	14.606	6.476
CTX-MGE GABA	OPC-Oligo	LRRTM4	NRXN3	LRRTM4_NRXN3	14.362	3.658
CR Glut	IMN GABA	NRG3	ERBB4	NRG3_ERBB4	14.326	4.743
CTX-MGE GABA	IT-ET Glut	LRRTM4	PTPRS	LRRTM4_PTPRS	14.232	89.876
OPC-Oligo	IT-ET Glut	C1QL1	ADGRB3	C1QL1_ADGRB3	14.223	100
CR Glut	OPC-Oligo	NRG3	ERBB4	NRG3_ERBB4	13.959	4.043
CTX-MGE GABA	CTX-MGE GABA	LRRTM4	PTPRS	LRRTM4_PTPRS	13.941	67.607
CTX-MGE GABA	CR Glut	LRRTM4	PTPRS	LRRTM4_PTPRS	13.842	60.006
CTX-MGE GABA	CTX-CGE GABA	LRRTM4	PTPRS	LRRTM4_PTPRS	13.736	51.882
CTX-MGE GABA	NP-CT-L6b Glut	LRRTM4	PTPRS	LRRTM4_PTPRS	13.682	47.732
CTX-MGE GABA	IT-ET Glut	LRRTM4	NRXN2	LRRTM4_NRXN2	13.672	89.876
CTX-MGE GABA	CTX-CGE GABA	LRRTM4	NRXN2	LRRTM4_NRXN2	13.596	78.71
CTX-MGE GABA	CTX-MGE GABA	LRRTM4	NRXN2	LRRTM4_NRXN2	13.545	71.226
CTX-MGE GABA	OPC-Oligo	LRRTM4	NRXN2	LRRTM4_NRXN2	13.426	53.876
CTX-MGE GABA	NP-CT-L6b Glut	LRRTM4	NRXN2	LRRTM4_NRXN2	13.395	49.277
CTX-MGE GABA	CR Glut	LRRTM4	NRXN2	LRRTM4_NRXN2	13.379	46.991
CTX-MGE GABA	Astrocytes	LRRTM4	NRXN3	LRRTM4_NRXN3	13.338	0.59
CTX-MGE GABA	IMN GABA	LRRTM4	PTPRS	LRRTM4_PTPRS	13.288	17.568
CTX-MGE GABA	Astrocytes	LRRTM4	NRXN2	LRRTM4_NRXN2	13.279	32.26
CTX-MGE GABA	IMN GABA	LRRTM4	NRXN2	LRRTM4_NRXN2	13.256	28.943
NP-CT-L6b Glut	CR Glut		GRIA4	Glutamate_byGLS_and_SLC1A2_GRIA4	13.249	100
CTX-MGE GABA	OPC-Oligo	LRRTM4	PTPRS	LRRTM4_PTPRS	13.233	13.359
CTX-MGE GABA	Vascular	LRRTM4	NRXN3	LRRTM4_NRXN3	13.211	0.21
IT-ET Glut	CTX-MGE GABA	C1QL3	ADGRB3	C1QL3_ADGRB3	13.21	85.201
CTX-MGE GABA	OEC	LRRTM4	PTPRS	LRRTM4_PTPRS	13.18	9.282
CTX-MGE GABA	OEC	LRRTM4	NRXN2	LRRTM4_NRXN2	13.165	15.531
CTX-MGE GABA	OEC	LRRTM4	NRXN1	LRRTM4_NRXN1	13.165	0.165
CTX-MGE GABA	Astrocytes	LRRTM4	PTPRS	LRRTM4_PTPRS	13.161	7.831
CTX-MGE GABA	OEC	LRRTM4	NRXN3	LRRTM4_NRXN3	13.149	0.027
CTX-MGE GABA	Vascular	LRRTM4	NRXN1	LRRTM4_NRXN1	13.147	0.083
CTX-MGE GABA	Vascular	LRRTM4	PTPRS	LRRTM4_PTPRS	13.135	5.82
OEC	Immune	APOE		APOE_TREM2_receptor	13.102	100
NP-CT-L6b Glut	IT-ET Glut		GRM7	Glutamate_byGLS_and_SLC1A2_GRM7	12.536	100
IT-ET Glut	NP-CT-L6b Glut	C1QL3	ADGRB3	C1QL3_ADGRB3	12.265	78.483
CR Glut	CR Glut		GRIA4	Glutamate_byGLS_and_SLC17A6_GRIA4	12.254	100
NP-CT-L6b Glut	IMN GABA	NRG1	ERBB4	NRG1_ERBB4	12.248	4
OPC-Oligo	CTX-MGE GABA	C1QL1	ADGRB3	C1QL1_ADGRB3	12.142	85.201
NP-CT-L6b Glut	IT-ET Glut		GRM5	Glutamate_byGLS_and_SLC1A2_GRM5	12.134	100
CR Glut	CR Glut		GRIA4	Glutamate_byGLS2_and_SLC17A6_GRIA4	12.045	100
NP-CT-L6b Glut	CR Glut		GRIA4	Glutamate_byGLS2_and_SLC1A2_GRIA4	12.026	100

### Sheet: Network_HOM
type_a	type_b	Ligand	Receptor	Interaction	Mean	Interaction score
CTX-MGE GABA	CTX-MGE GABA	LRRTM4	NRXN3	LRRTM4_NRXN3	84.247	100
CTX-MGE GABA	CTX-CGE GABA	LRRTM4	NRXN3	LRRTM4_NRXN3	80.708	94.066
IT-ET Glut	CTX-MGE GABA	LRRTM4	NRXN3	LRRTM4_NRXN3	79.884	82.091
NP-CT-L6b Glut	CTX-CGE GABA	NRG3	ERBB4	NRG3_ERBB4	77.5	100
IT-ET Glut	CTX-CGE GABA	NRG3	ERBB4	NRG3_ERBB4	76.602	97.54
IT-ET Glut	CTX-CGE GABA	LRRTM4	NRXN3	LRRTM4_NRXN3	76.345	77.22
NP-CT-L6b Glut	CTX-MGE GABA	NRG3	ERBB4	NRG3_ERBB4	76.044	96.436
IT-ET Glut	CTX-MGE GABA	NRG3	ERBB4	NRG3_ERBB4	75.146	94.064
IT-ET Glut	CTX-CGE GABA	NRG1	ERBB4	NRG1_ERBB4	74.625	100
CTX-MGE GABA	CTX-CGE GABA	NRG3	ERBB4	NRG3_ERBB4	73.606	89.332
IT-ET Glut	CTX-MGE GABA	NRG1	ERBB4	NRG1_ERBB4	73.169	96.436
CTX-MGE GABA	CTX-MGE GABA	NRG3	ERBB4	NRG3_ERBB4	72.149	86.148
CTX-CGE GABA	CTX-CGE GABA	NRG3	ERBB4	NRG3_ERBB4	66.093	68.752
CTX-CGE GABA	CTX-MGE GABA	NRG3	ERBB4	NRG3_ERBB4	64.636	66.302
IT-ET Glut	CTX-MGE GABA	CLSTN2	NRXN3	CLSTN2_NRXN3	63.737	100
NP-CT-L6b Glut	CTX-MGE GABA	CLSTN2	NRXN3	CLSTN2_NRXN3	63.105	83.898
CR Glut	CTX-CGE GABA	NRG3	ERBB4	NRG3_ERBB4	61.777	56.929
CR Glut	CTX-MGE GABA	NRG3	ERBB4	NRG3_ERBB4	60.321	54.901
IT-ET Glut	CTX-CGE GABA	CLSTN2	NRXN3	CLSTN2_NRXN3	60.198	94.066
NP-CT-L6b Glut	CTX-CGE GABA	CLSTN2	NRXN3	CLSTN2_NRXN3	59.565	78.919
NP-CT-L6b Glut	CTX-CGE GABA	NRG1	ERBB4	NRG1_ERBB4	55.327	42.692
CTX-MGE GABA	IT-ET Glut	LRRTM4	NRXN1	LRRTM4_NRXN1	54.769	100
CTX-MGE GABA	IT-ET Glut	LRRTM4	NRXN3	LRRTM4_NRXN3	54.314	49.815
NP-CT-L6b Glut	CTX-MGE GABA	NRG1	ERBB4	NRG1_ERBB4	53.871	41.17
CTX-MGE GABA	NP-CT-L6b Glut	LRRTM4	NRXN1	LRRTM4_NRXN1	53.248	94.961
CTX-MGE GABA	NP-CT-L6b Glut	LRRTM4	NRXN3	LRRTM4_NRXN3	52.775	47.236
CTX-MGE GABA	IMN GABA	LRRTM4	NRXN3	LRRTM4_NRXN3	52.071	46.054
CTX-MGE GABA	CTX-CGE GABA	LRRTM4	NRXN1	LRRTM4_NRXN1	50.753	86.691
IT-ET Glut	IT-ET Glut	LRRTM4	NRXN1	LRRTM4_NRXN1	50.406	82.091
IT-ET Glut	IT-ET Glut	LRRTM4	NRXN3	LRRTM4_NRXN3	49.951	40.894
CR Glut	CTX-CGE GABA	NRG1	ERBB4	NRG1_ERBB4	49.769	26.184
IT-ET Glut	NP-CT-L6b Glut	LRRTM4	NRXN1	LRRTM4_NRXN1	48.885	77.954
IT-ET Glut	NP-CT-L6b Glut	LRRTM4	NRXN3	LRRTM4_NRXN3	48.413	38.776
CR Glut	CTX-MGE GABA	NRG1	ERBB4	NRG1_ERBB4	48.312	25.251
IT-ET Glut	IMN GABA	LRRTM4	NRXN3	LRRTM4_NRXN3	47.708	37.806
CTX-MGE GABA	CR Glut	LRRTM4	NRXN1	LRRTM4_NRXN1	47.199	74.912
IT-ET Glut	CTX-CGE GABA	LRRTM4	NRXN1	LRRTM4_NRXN1	46.39	71.166
CTX-CGE GABA	CTX-CGE GABA	NRG1	ERBB4	NRG1_ERBB4	44.211	9.678
CTX-MGE GABA	CTX-CGE GABA	NRG1	ERBB4	NRG1_ERBB4	43.403	7.278
IMN GABA	CTX-CGE GABA	NRG1	ERBB4	NRG1_ERBB4	43.24	6.796
IT-ET Glut	CR Glut	LRRTM4	NRXN1	LRRTM4_NRXN1	42.836	61.496
OPC-Oligo	CTX-CGE GABA	NRG3	ERBB4	NRG3_ERBB4	42.757	4.828
CTX-CGE GABA	CTX-MGE GABA	NRG1	ERBB4	NRG1_ERBB4	42.754	9.334
IMN GABA	CTX-CGE GABA	NRG3	ERBB4	NRG3_ERBB4	42.635	4.494
IT-ET Glut	CTX-CGE GABA	NRG2	ERBB4	NRG2_ERBB4	42.145	100
OPC-Oligo	CTX-CGE GABA	NRG1	ERBB4	NRG1_ERBB4	42.139	3.527
CTX-MGE GABA	CTX-MGE GABA	NRG1	ERBB4	NRG1_ERBB4	41.946	7.019
CTX-MGE GABA	CTX-CGE GABA	NRG2	ERBB4	NRG2_ERBB4	41.812	73.997
CR Glut	CTX-CGE GABA	NRG2	ERBB4	NRG2_ERBB4	41.788	72.085
IMN GABA	CTX-MGE GABA	NRG1	ERBB4	NRG1_ERBB4	41.784	6.554
NP-CT-L6b Glut	CTX-CGE GABA	NRG2	ERBB4	NRG2_ERBB4	41.717	66.52
CTX-CGE GABA	CTX-CGE GABA	NRG2	ERBB4	NRG2_ERBB4	41.689	64.323
NP-CT-L6b Glut	IMN GABA	NRG3	ERBB4	NRG3_ERBB4	41.557	12.044
IMN GABA	CTX-CGE GABA	NRG2	ERBB4	NRG2_ERBB4	41.465	46.885
OPC-Oligo	CTX-MGE GABA	NRG3	ERBB4	NRG3_ERBB4	41.301	4.656
NP-CT-L6b Glut	OPC-Oligo	NRG3	ERBB4	NRG3_ERBB4	41.264	11.327
IMN GABA	CTX-MGE GABA	NRG3	ERBB4	NRG3_ERBB4	41.179	4.333
Astrocytes	CTX-CGE GABA	NRG3	ERBB4	NRG3_ERBB4	41.081	0.237
OEC	CTX-CGE GABA	NRG1	ERBB4	NRG1_ERBB4	41.081	0.384
OPC-Oligo	CTX-CGE GABA	NRG2	ERBB4	NRG2_ERBB4	41.045	14.011
OEC	CTX-CGE GABA	NRG3	ERBB4	NRG3_ERBB4	41.032	0.103
Immune	CTX-CGE GABA	NRG3	ERBB4	NRG3_ERBB4	41.028	0.092
Astrocytes	CTX-CGE GABA	NRG1	ERBB4	NRG1_ERBB4	41.025	0.217
Astrocytes	CTX-CGE GABA	NRG2	ERBB4	NRG2_ERBB4	41.004	10.84
CR Glut	CTX-CGE GABA	NRG4	ERBB4	NRG4_ERBB4	41.001	100
Immune	CTX-CGE GABA	NRG1	ERBB4	NRG1_ERBB4	40.966	0.042
IT-ET Glut	CTX-CGE GABA	NRG4	ERBB4	NRG4_ERBB4	40.951	63.667
IT-ET Glut	CTX-MGE GABA	NRG2	ERBB4	NRG2_ERBB4	40.689	96.436
OPC-Oligo	CTX-MGE GABA	NRG1	ERBB4	NRG1_ERBB4	40.683	3.401
IT-ET Glut	IMN GABA	NRG3	ERBB4	NRG3_ERBB4	40.658	11.748
IT-ET Glut	OPC-Oligo	NRG3	ERBB4	NRG3_ERBB4	40.365	11.048
CTX-MGE GABA	CTX-MGE GABA	NRG2	ERBB4	NRG2_ERBB4	40.356	71.36
CR Glut	CTX-MGE GABA	NRG2	ERBB4	NRG2_ERBB4	40.332	69.516
NP-CT-L6b Glut	CTX-MGE GABA	NRG2	ERBB4	NRG2_ERBB4	40.26	64.15
CTX-CGE GABA	CTX-MGE GABA	NRG2	ERBB4	NRG2_ERBB4	40.232	62.031
CTX-MGE GABA	Astrocytes	LRRTM4	NRXN1	LRRTM4_NRXN1	40.122	51.456
IMN GABA	CTX-MGE GABA	NRG2	ERBB4	NRG2_ERBB4	40.009	45.214
Astrocytes	CTX-MGE GABA	NRG3	ERBB4	NRG3_ERBB4	39.625	0.228
OEC	CTX-MGE GABA	NRG1	ERBB4	NRG1_ERBB4	39.625	0.37
OPC-Oligo	CTX-MGE GABA	NRG2	ERBB4	NRG2_ERBB4	39.588	13.512
OEC	CTX-MGE GABA	NRG3	ERBB4	NRG3_ERBB4	39.576	0.099
Immune	CTX-MGE GABA	NRG3	ERBB4	NRG3_ERBB4	39.572	0.088
Astrocytes	CTX-MGE GABA	NRG1	ERBB4	NRG1_ERBB4	39.569	0.209
Astrocytes	CTX-MGE GABA	NRG2	ERBB4	NRG2_ERBB4	39.548	10.454
CR Glut	CTX-MGE GABA	NRG4	ERBB4	NRG4_ERBB4	39.544	96.436
Immune	CTX-MGE GABA	NRG1	ERBB4	NRG1_ERBB4	39.509	0.04
IT-ET Glut	CTX-MGE GABA	NRG4	ERBB4	NRG4_ERBB4	39.495	61.398
CTX-MGE GABA	CTX-MGE GABA	LRRTM4	NRXN1	LRRTM4_NRXN1	38.723	46.821
IT-ET Glut	IMN GABA	NRG1	ERBB4	NRG1_ERBB4	38.681	12.044
IT-ET Glut	OPC-Oligo	NRG1	ERBB4	NRG1_ERBB4	38.388	11.327
CTX-MGE GABA	IMN GABA	NRG3	ERBB4	NRG3_ERBB4	37.662	10.759
CTX-MGE GABA	OPC-Oligo	NRG3	ERBB4	NRG3_ERBB4	37.369	10.119
IT-ET Glut	Astrocytes	LRRTM4	NRXN1	LRRTM4_NRXN1	35.759	42.241
CTX-MGE GABA	CR Glut	LRRTM4	NRXN3	LRRTM4_NRXN3	35.677	18.569
IT-ET Glut	CTX-MGE GABA	LRRTM4	NRXN1	LRRTM4_NRXN1	34.36	38.436
IT-ET Glut	IT-ET Glut	CLSTN2	NRXN1	CLSTN2_NRXN1	34.259	100
IT-ET Glut	OEC	NRG1	ERBB3	NRG1_ERBB3	34.044	100
IT-ET Glut	Astrocytes	NRG1	ERBB4	NRG1_ERBB4	33.917	0.384
IT-ET Glut	OPC-Oligo	NRG1	ERBB3	NRG1_ERBB3	33.873	39.715
IT-ET Glut	OEC	NRG1		NRG1_integrin_a6b4_complex	33.833	100
IT-ET Glut	IT-ET Glut	CLSTN2	NRXN3	CLSTN2_NRXN3	33.804	49.815
NP-CT-L6b Glut	IT-ET Glut	CLSTN2	NRXN1	CLSTN2_NRXN1	33.626	83.898
NP-CT-L6b Glut	IT-ET Glut	CLSTN2	NRXN3	CLSTN2_NRXN3	33.171	41.794
IT-ET Glut	NP-CT-L6b Glut	CLSTN2	NRXN1	CLSTN2_NRXN1	32.738	94.961
IT-ET Glut	NP-CT-L6b Glut	CLSTN2	NRXN3	CLSTN2_NRXN3	32.266	47.236
NP-CT-L6b Glut	NP-CT-L6b Glut	CLSTN2	NRXN1	CLSTN2_NRXN1	32.106	79.67
NP-CT-L6b Glut	NP-CT-L6b Glut	CLSTN2	NRXN3	CLSTN2_NRXN3	31.633	39.63
IT-ET Glut	IMN GABA	CLSTN2	NRXN3	CLSTN2_NRXN3	31.561	46.054
CTX-MGE GABA	OPC-Oligo	LRRTM4	NRXN1	LRRTM4_NRXN1	31.485	22.831
CTX-MGE GABA	IMN GABA	LRRTM4	NRXN1	LRRTM4_NRXN1	31.334	22.332
IT-ET Glut	CR Glut	LRRTM4	NRXN3	LRRTM4_NRXN3	31.314	15.244
NP-CT-L6b Glut	IMN GABA	CLSTN2	NRXN3	CLSTN2_NRXN3	30.928	38.638
IT-ET Glut	CTX-CGE GABA	CLSTN2	NRXN1	CLSTN2_NRXN1	30.243	86.691
CTX-CGE GABA	IMN GABA	NRG3	ERBB4	NRG3_ERBB4	30.149	8.28
CTX-CGE GABA	OPC-Oligo	NRG3	ERBB4	NRG3_ERBB4	29.856	7.787
NP-CT-L6b Glut	CTX-CGE GABA	CLSTN2	NRXN1	CLSTN2_NRXN1	29.611	72.732
CTX-MGE GABA	OPC-Oligo	LRRTM4	NRXN3	LRRTM4_NRXN3	27.399	4.69
IT-ET Glut	OPC-Oligo	LRRTM4	NRXN1	LRRTM4_NRXN1	27.122	18.742
IT-ET Glut	IMN GABA	LRRTM4	NRXN1	LRRTM4_NRXN1	26.971	18.333
IT-ET Glut	CR Glut	CLSTN2	NRXN1	CLSTN2_NRXN1	26.689	74.912
NP-CT-L6b Glut	CR Glut	CLSTN2	NRXN1	CLSTN2_NRXN1	26.056	62.849
CTX-MGE GABA	IT-ET Glut	LRRTM4	PTPRS	LRRTM4_PTPRS	25.909	100
CR Glut	IMN GABA	NRG3	ERBB4	NRG3_ERBB4	25.833	6.857
CTX-MGE GABA	CTX-MGE GABA	LRRTM4	PTPRS	LRRTM4_PTPRS	25.646	82.118
CTX-MGE GABA	Astrocytes	LRRTM4	NRXN3	LRRTM4_NRXN3	25.644	1.749
CR Glut	OPC-Oligo	NRG3	ERBB4	NRG3_ERBB4	25.54	6.448
CTX-MGE GABA	CR Glut	LRRTM4	PTPRS	LRRTM4_PTPRS	25.376	63.72
CTX-MGE GABA	CTX-CGE GABA	LRRTM4	PTPRS	LRRTM4_PTPRS	25.271	56.613
CTX-MGE GABA	NP-CT-L6b Glut	LRRTM4	PTPRS	LRRTM4_PTPRS	25.264	56.125
CTX-MGE GABA	CTX-CGE GABA	LRRTM4	NRXN2	LRRTM4_NRXN2	25.231	100
CTX-MGE GABA	IT-ET Glut	LRRTM4	NRXN2	LRRTM4_NRXN2	25.115	85.404
CTX-MGE GABA	CTX-MGE GABA	LRRTM4	NRXN2	LRRTM4_NRXN2	25.08	80.943
CTX-MGE GABA	OPC-Oligo	LRRTM4	NRXN2	LRRTM4_NRXN2	25.025	73.931
CTX-MGE GABA	NP-CT-L6b Glut	LRRTM4	NRXN2	LRRTM4_NRXN2	24.832	49.638
CTX-MGE GABA	CR Glut	LRRTM4	NRXN2	LRRTM4_NRXN2	24.826	48.855
CTX-MGE GABA	IMN GABA	LRRTM4	PTPRS	LRRTM4_PTPRS	24.774	22.782
CTX-MGE GABA	IMN GABA	LRRTM4	NRXN2	LRRTM4_NRXN2	24.753	39.598
CTX-MGE GABA	Astrocytes	LRRTM4	NRXN2	LRRTM4_NRXN2	24.729	36.621
CTX-MGE GABA	OPC-Oligo	LRRTM4	PTPRS	LRRTM4_PTPRS	24.688	16.948
CTX-MGE GABA	OEC	LRRTM4	NRXN1	LRRTM4_NRXN1	24.675	0.26
CTX-MGE GABA	Vascular	LRRTM4	NRXN3	LRRTM4_NRXN3	24.626	0.041
CTX-MGE GABA	Immune	LRRTM4	NRXN3	LRRTM4_NRXN3	24.621	0.034
CTX-MGE GABA	Vascular	LRRTM4	NRXN1	LRRTM4_NRXN1	24.605	0.029
CTX-MGE GABA	Astrocytes	LRRTM4	PTPRS	LRRTM4_PTPRS	24.599	10.857
CTX-MGE GABA	OEC	LRRTM4	PTPRS	LRRTM4_PTPRS	24.596	10.673
CTX-MGE GABA	Vascular	LRRTM4	PTPRS	LRRTM4_PTPRS	24.561	8.293
CTX-MGE GABA	OEC	LRRTM4	NRXN2	LRRTM4_NRXN2	24.552	14.243
IT-ET Glut	IT-ET Glut	C1QL3	ADGRB3	C1QL3_ADGRB3	23.973	100
OPC-Oligo	IT-ET Glut	C1QL1	ADGRB3	C1QL1_ADGRB3	23.332	100
NP-CT-L6b Glut	CR Glut		GRIA4	Glutamate_byGLS_and_SLC1A2_GRIA4	23.221	100
IT-ET Glut	OPC-Oligo	LRRTM4	NRXN3	LRRTM4_NRXN3	23.036	3.85
CR Glut	CR Glut		GRIA4	Glutamate_byGLS_and_SLC17A6_GRIA4	21.76	100
IT-ET Glut	IT-ET Glut	LRRTM4	PTPRS	LRRTM4_PTPRS	21.546	82.091
Immune	CR Glut		GRIA4	Glutamate_byGLS_and_SLC1A3_GRIA4	21.543	26.284
Vascular	CR Glut		GRIA4	Glutamate_byGLS_and_SLC1A3_GRIA4	21.527	48.359
OEC	CR Glut		GRIA4	Glutamate_byGLS_and_SLC1A3_GRIA4	21.518	36.207
Astrocytes	CR Glut		GRIA4	Glutamate_byGLS_and_SLC1A2_GRIA4	21.478	63.031
Astrocytes	CR Glut		GRIA4	Glutamate_byGLS_and_SLC1A3_GRIA4	21.478	82.618
NP-CT-L6b Glut	CR Glut		GRIA4	Glutamate_byGLS2_and_SLC1A2_GRIA4	21.467	100
CR Glut	CR Glut		GRIA4	Glutamate_byGLS2_and_SLC17A6_GRIA4	21.45	100
IT-ET Glut	NP-CT-L6b Glut	C1QL3	ADGRB3	C1QL3_ADGRB3	21.299	88.398
IT-ET Glut	CTX-MGE GABA	LRRTM4	PTPRS	LRRTM4_PTPRS	21.283	67.411
IT-ET Glut	Astrocytes	LRRTM4	NRXN3	LRRTM4_NRXN3	21.282	1.436
IT-ET Glut	CR Glut	LRRTM4	PTPRS	LRRTM4_PTPRS	21.013	52.309
IT-ET Glut	CTX-CGE GABA	LRRTM4	PTPRS	LRRTM4_PTPRS	20.909	46.474
IT-ET Glut	NP-CT-L6b Glut	LRRTM4	PTPRS	LRRTM4_PTPRS	20.901	46.073
IT-ET Glut	CTX-CGE GABA	LRRTM4	NRXN2	LRRTM4_NRXN2	20.868	82.091
IT-ET Glut	IT-ET Glut	LRRTM4	NRXN2	LRRTM4_NRXN2	20.753	70.109
IT-ET Glut	CTX-MGE GABA	LRRTM4	NRXN2	LRRTM4_NRXN2	20.717	66.447
IT-ET Glut	OPC-Oligo	LRRTM4	NRXN2	LRRTM4_NRXN2	20.662	60.691
OPC-Oligo	NP-CT-L6b Glut	C1QL1	ADGRB3	C1QL1_ADGRB3	20.657	88.398
IT-ET Glut	NP-CT-L6b Glut	LRRTM4	NRXN2	LRRTM4_NRXN2	20.469	40.748
IT-ET Glut	CR Glut	LRRTM4	NRXN2	LRRTM4_NRXN2	20.463	40.106
IT-ET Glut	IMN GABA	LRRTM4	PTPRS	LRRTM4_PTPRS	20.411	18.702
IT-ET Glut	IMN GABA	LRRTM4	NRXN2	LRRTM4_NRXN2	20.39	32.507
IT-ET Glut	Astrocytes	LRRTM4	NRXN2	LRRTM4_NRXN2	20.366	30.062
IT-ET Glut	OPC-Oligo	LRRTM4	PTPRS	LRRTM4_PTPRS	20.326	13.913
IT-ET Glut	OEC	LRRTM4	NRXN1	LRRTM4_NRXN1	20.312	0.214
NP-CT-L6b Glut	IT-ET Glut		GRM7	Glutamate_byGLS_and_SLC1A2_GRM7	20.31	100
IT-ET Glut	Vascular	LRRTM4	NRXN3	LRRTM4_NRXN3	20.263	0.034
IT-ET Glut	Immune	LRRTM4	NRXN3	LRRTM4_NRXN3	20.258	0.028
IT-ET Glut	Vascular	LRRTM4	NRXN1	LRRTM4_NRXN1	20.242	0.024
IT-ET Glut	Astrocytes	LRRTM4	PTPRS	LRRTM4_PTPRS	20.236	8.913
IT-ET Glut	OEC	LRRTM4	PTPRS	LRRTM4_PTPRS	20.233	8.762
IT-ET Glut	Vascular	LRRTM4	PTPRS	LRRTM4_PTPRS	20.198	6.808
IT-ET Glut	OEC	LRRTM4	NRXN2	LRRTM4_NRXN2	20.189	11.692
IT-ET Glut	CTX-MGE GABA	C1QL3	ADGRB3	C1QL3_ADGRB3	20.097	83.187
IT-ET Glut	Astrocytes	CLSTN2	NRXN1	CLSTN2_NRXN1	19.612	51.456
OPC-Oligo	CTX-MGE GABA	C1QL1	ADGRB3	C1QL1_ADGRB3	19.456	83.187
NP-CT-L6b Glut	IMN GABA	NRG1	ERBB4	NRG1_ERBB4	19.384	5.142
NP-CT-L6b Glut	OPC-Oligo	NRG1	ERBB4	NRG1_ERBB4	19.091	4.836
NP-CT-L6b Glut	Astrocytes	CLSTN2	NRXN1	CLSTN2_NRXN1	18.979	43.17
CR Glut	IT-ET Glut		GRM7	Glutamate_byGLS_and_SLC17A6_GRM7	18.849	100
NP-CT-L6b Glut	CR Glut		GRM7	Glutamate_byGLS_and_SLC1A2_GRM7	18.749	91.523
Immune	IT-ET Glut		GRM7	Glutamate_byGLS_and_SLC1A3_GRM7	18.633	26.284
NP-CT-L6b Glut	CTX-CGE GABA		GRIK2	Glutamate_byGLS_and_SLC1A2_GRIK2	18.623	100
Vascular	IT-ET Glut		GRM7	Glutamate_byGLS_and_SLC1A3_GRM7	18.616	48.359
OEC	IT-ET Glut		GRM7	Glutamate_byGLS_and_SLC1A3_GRM7	18.607	36.207
Astrocytes	IT-ET Glut		GRM7	Glutamate_byGLS_and_SLC1A2_GRM7	18.567	63.031
Astrocytes	IT-ET Glut		GRM7	Glutamate_byGLS_and_SLC1A3_GRM7	18.567	82.618
NP-CT-L6b Glut	IT-ET Glut		GRM7	Glutamate_byGLS2_and_SLC1A2_GRM7	18.556	100
CR Glut	IT-ET Glut		GRM7	Glutamate_byGLS2_and_SLC17A6_GRM7	18.539	100
NP-CT-L6b Glut	IT-ET Glut		GRM5	Glutamate_byGLS_and_SLC1A2_GRM5	18.496	100
IT-ET Glut	CTX-MGE GABA	CLSTN2	NRXN1	CLSTN2_NRXN1	18.213	46.821
NP-CT-L6b Glut	CTX-MGE GABA	CLSTN2	NRXN1	CLSTN2_NRXN1	17.581	39.282
CR Glut	CR Glut		GRM7	Glutamate_byGLS_and_SLC17A6_GRM7	17.287	91.523
CR Glut	CTX-CGE GABA		GRIK2	Glutamate_byGLS_and_SLC17A6_GRIK2	17.161	100
Immune	CR Glut		GRM7	Glutamate_byGLS_and_SLC1A3_GRM7	17.071	24.055
Vascular	CR Glut		GRM7	Glutamate_byGLS_and_SLC1A3_GRM7	17.055	44.259
OEC	CR Glut		GRM7	Glutamate_byGLS_and_SLC1A3_GRM7	17.045	33.138
CR Glut	IT-ET Glut		GRM5	Glutamate_byGLS_and_SLC17A6_GRM5	17.034	100
Astrocytes	CR Glut		GRM7	Glutamate_byGLS_and_SLC1A2_GRM7	17.006	57.688
Astrocytes	CR Glut		GRM7	Glutamate_byGLS_and_SLC1A3_GRM7	17.006	75.615
NP-CT-L6b Glut	CR Glut		GRM7	Glutamate_byGLS2_and_SLC1A2_GRM7	16.995	91.523
CR Glut	CR Glut		GRM7	Glutamate_byGLS2_and_SLC17A6_GRM7	16.978	91.523
Immune	CTX-CGE GABA		GRIK2	Glutamate_byGLS_and_SLC1A3_GRIK2	16.945	26.284
Vascular	CTX-CGE GABA		GRIK2	Glutamate_byGLS_and_SLC1A3_GRIK2	16.929	48.359
OEC	CTX-CGE GABA		GRIK2	Glutamate_byGLS_and_SLC1A3_GRIK2	16.919	36.207
Astrocytes	CTX-CGE GABA		GRIK2	Glutamate_byGLS_and_SLC1A2_GRIK2	16.88	63.031
Astrocytes	CTX-CGE GABA		GRIK2	Glutamate_byGLS_and_SLC1A3_GRIK2	16.88	82.618
NP-CT-L6b Glut	CTX-CGE GABA		GRIK2	Glutamate_byGLS2_and_SLC1A2_GRIK2	16.868	100
CR Glut	CTX-CGE GABA		GRIK2	Glutamate_byGLS2_and_SLC17A6_GRIK2	16.852	100
Immune	IT-ET Glut		GRM5	Glutamate_byGLS_and_SLC1A3_GRM5	16.818	26.284
Vascular	IT-ET Glut		GRM5	Glutamate_byGLS_and_SLC1A3_GRM5	16.802	48.359
OEC	IT-ET Glut		GRM5	Glutamate_byGLS_and_SLC1A3_GRM5	16.792	36.207
Astrocytes	IT-ET Glut		GRM5	Glutamate_byGLS_and_SLC1A2_GRM5	16.753	63.031
Astrocytes	IT-ET Glut		GRM5	Glutamate_byGLS_and_SLC1A3_GRM5	16.753	82.618
NP-CT-L6b Glut	IT-ET Glut		GRM5	Glutamate_byGLS2_and_SLC1A2_GRM5	16.742	100
CR Glut	IT-ET Glut		GRM5	Glutamate_byGLS2_and_SLC17A6_GRM5	16.725	100
Vascular	Vascular		PTGDR	PGD2_byPTGDS_PTGDR	16.284	100
NP-CT-L6b Glut	CTX-MGE GABA		GRIA1	Glutamate_byGLS_and_SLC1A2_GRIA1	15.677	100
NP-CT-L6b Glut	CTX-MGE GABA		GRIK2	Glutamate_byGLS_and_SLC1A2_GRIK2	15.63	82.115
NP-CT-L6b Glut	CTX-MGE GABA		GRM5	Glutamate_byGLS_and_SLC1A2_GRM5	15.583	82.38
NP-CT-L6b Glut	IT-ET Glut	TENM1	ADGRL3	TENM1_ADGRL3	15.522	100
IT-ET Glut	CR Glut	CLSTN2	NRXN3	CLSTN2_NRXN3	15.167	18.569
IMN GABA	IT-ET Glut	TENM3	ADGRL3	TENM3_ADGRL3	15.039	100
CTX-MGE GABA	IT-ET Glut	TENM1	ADGRL3	TENM1_ADGRL3	14.757	81.961
NP-CT-L6b Glut	OEC	NRG1	ERBB3	NRG1_ERBB3	14.746	42.692
NP-CT-L6b Glut	Astrocytes	NRG1	ERBB4	NRG1_ERBB4	14.619	0.164
NP-CT-L6b Glut	OPC-Oligo	NRG1	ERBB3	NRG1_ERBB3	14.575	16.955
NP-CT-L6b Glut	OEC	NRG1		NRG1_integrin_a6b4_complex	14.536	42.692
NP-CT-L6b Glut	CR Glut	CLSTN2	NRXN3	CLSTN2_NRXN3	14.534	15.579
CR Glut	CTX-MGE GABA		GRIA1	Glutamate_byGLS_and_SLC17A6_GRIA1	14.216	100
CR Glut	CTX-MGE GABA		GRIK2	Glutamate_byGLS_and_SLC17A6_GRIK2	14.168	82.115
CR Glut	CTX-MGE GABA		GRM5	Glutamate_byGLS_and_SLC17A6_GRM5	14.121	82.38
Immune	CTX-MGE GABA		GRIA1	Glutamate_byGLS_and_SLC1A3_GRIA1	14	26.284
Vascular	CTX-MGE GABA		GRIA1	Glutamate_byGLS_and_SLC1A3_GRIA1	13.984	48.359
OEC	CTX-MGE GABA		GRIA1	Glutamate_byGLS_and_SLC1A3_GRIA1	13.974	36.207
Immune	CTX-MGE GABA		GRIK2	Glutamate_byGLS_and_SLC1A3_GRIK2	13.952	21.583
Vascular	CTX-MGE GABA		GRIK2	Glutamate_byGLS_and_SLC1A3_GRIK2	13.936	39.71
Astrocytes	CTX-MGE GABA		GRIA1	Glutamate_byGLS_and_SLC1A2_GRIA1	13.934	63.031
Astrocytes	CTX-MGE GABA		GRIA1	Glutamate_byGLS_and_SLC1A3_GRIA1	13.934	82.618
CTX-CGE GABA	IT-ET Glut	TENM1	ADGRL3	TENM1_ADGRL3	13.933	62.556
OEC	CTX-MGE GABA		GRIK2	Glutamate_byGLS_and_SLC1A3_GRIK2	13.927	29.731
NP-CT-L6b Glut	CTX-MGE GABA		GRIA1	Glutamate_byGLS2_and_SLC1A2_GRIA1	13.923	100
CR Glut	CTX-MGE GABA		GRIA1	Glutamate_byGLS2_and_SLC17A6_GRIA1	13.906	100
Immune	CTX-MGE GABA		GRM5	Glutamate_byGLS_and_SLC1A3_GRM5	13.905	21.652
Vascular	CTX-MGE GABA		GRM5	Glutamate_byGLS_and_SLC1A3_GRM5	13.889	39.838
Astrocytes	CTX-MGE GABA		GRIK2	Glutamate_byGLS_and_SLC1A2_GRIK2	13.887	51.758
Astrocytes	CTX-MGE GABA		GRIK2	Glutamate_byGLS_and_SLC1A3_GRIK2	13.887	67.842
OEC	CTX-MGE GABA		GRM5	Glutamate_byGLS_and_SLC1A3_GRM5	13.879	29.827
NP-CT-L6b Glut	CTX-MGE GABA		GRIK2	Glutamate_byGLS2_and_SLC1A2_GRIK2	13.876	82.115
CR Glut	CTX-MGE GABA		GRIK2	Glutamate_byGLS2_and_SLC17A6_GRIK2	13.859	82.115
Astrocytes	CTX-MGE GABA		GRM5	Glutamate_byGLS_and_SLC1A2_GRM5	13.84	51.925
Astrocytes	CTX-MGE GABA		GRM5	Glutamate_byGLS_and_SLC1A3_GRM5	13.84	68.061
NP-CT-L6b Glut	CTX-MGE GABA		GRM5	Glutamate_byGLS2_and_SLC1A2_GRM5	13.828	82.38
CR Glut	IMN GABA	NRG1	ERBB4	NRG1_ERBB4	13.825	3.154
CR Glut	CTX-MGE GABA		GRM5	Glutamate_byGLS2_and_SLC17A6_GRM5	13.812	82.38
NP-CT-L6b Glut	NP-CT-L6b Glut		GRM5	Glutamate_byGLS_and_SLC1A2_GRM5	13.582	70.277
NP-CT-L6b Glut	CTX-MGE GABA		GRIA4	Glutamate_byGLS_and_SLC1A2_GRIA4	13.569	54.749
CR Glut	OPC-Oligo	NRG1	ERBB4	NRG1_ERBB4	13.532	2.966
NP-CT-L6b Glut	IT-ET Glut	FLRT2	ADGRL3	FLRT2_ADGRL3	13.498	100
NP-CT-L6b Glut	NP-CT-L6b Glut		GRM7	Glutamate_byGLS_and_SLC1A2_GRM7	13.484	62.94
IT-ET Glut	IT-ET Glut	FLRT2	ADGRL3	FLRT2_ADGRL3	13.376	94.519
NP-CT-L6b Glut	IT-ET Glut		GRIA1	Glutamate_byGLS_and_SLC1A2_GRIA1	13.152	81.683
NP-CT-L6b Glut	CR Glut		GRM1	Glutamate_byGLS_and_SLC1A2_GRM1	13.053	100
NP-CT-L6b Glut	CTX-MGE GABA	TENM1	ADGRL3	TENM1_ADGRL3	13.014	77.586
IT-ET Glut	CTX-CGE GABA	C1QL3	ADGRB3	C1QL3_ADGRB3	12.962	52.233
IT-ET Glut	CR Glut		GRM1	Glutamate_byGLS_and_SLC17A7_GRM1	12.867	100
IMN GABA	CTX-MGE GABA	TENM3	ADGRL3	TENM3_ADGRL3	12.53	77.586
OPC-Oligo	CTX-CGE GABA	C1QL1	ADGRB3	C1QL1_ADGRB3	12.32	52.233
NP-CT-L6b Glut	CR Glut		GRM1	Glutamate_byGLS_and_SLC17A7_GRM1	12.274	68.43
CTX-MGE GABA	CTX-MGE GABA	TENM1	ADGRL3	TENM1_ADGRL3	12.248	63.59
Astrocytes	IT-ET Glut	TENM3	ADGRL3	TENM3_ADGRL3	12.207	24.719
NP-CT-L6b Glut	NP-CT-L6b Glut	TENM1	ADGRL3	TENM1_ADGRL3	12.122	69.615
CR Glut	NP-CT-L6b Glut		GRM5	Glutamate_byGLS_and_SLC17A6_GRM5	12.12	70.277
CR Glut	CTX-MGE GABA		GRIA4	Glutamate_byGLS_and_SLC17A6_GRIA4	12.107	54.749
IT-ET Glut	CR Glut		GRM1	Glutamate_byGLS_and_SLC1A2_GRM1	12.083	78.227
CR Glut	NP-CT-L6b Glut		GRM7	Glutamate_byGLS_and_SLC17A6_GRM7	12.022	62.94
NP-CT-L6b Glut	CTX-MGE GABA		GRM7	Glutamate_byGLS_and_SLC1A2_GRM7	12.013	54.954

### Sheet: Network_HOMrescue
type_a	type_b	Ligand	Receptor	Interaction	Mean	Interaction score
CTX-MGE GABA	CTX-MGE GABA	LRRTM4	NRXN3	LRRTM4_NRXN3	59.089	100
CTX-MGE GABA	CTX-CGE GABA	LRRTM4	NRXN3	LRRTM4_NRXN3	58.361	98.222
NP-CT-L6b Glut	CTX-CGE GABA	NRG3	ERBB4	NRG3_ERBB4	56.77	100
IT-ET Glut	CTX-CGE GABA	NRG3	ERBB4	NRG3_ERBB4	54.244	89.705
IT-ET Glut	CTX-MGE GABA	LRRTM4	NRXN3	LRRTM4_NRXN3	54.225	73.051
NP-CT-L6b Glut	CTX-MGE GABA	NRG3	ERBB4	NRG3_ERBB4	53.968	91.306
IT-ET Glut	CTX-CGE GABA	LRRTM4	NRXN3	LRRTM4_NRXN3	53.496	71.752
IT-ET Glut	CTX-CGE GABA	NRG1	ERBB4	NRG1_ERBB4	53.338	100
CTX-MGE GABA	CTX-CGE GABA	NRG3	ERBB4	NRG3_ERBB4	53.282	85.783
IT-ET Glut	CTX-MGE GABA	NRG3	ERBB4	NRG3_ERBB4	51.442	81.906
IT-ET Glut	CTX-MGE GABA	NRG1	ERBB4	NRG1_ERBB4	50.536	91.306
CTX-MGE GABA	CTX-MGE GABA	NRG3	ERBB4	NRG3_ERBB4	50.479	78.325
CTX-CGE GABA	CTX-CGE GABA	NRG3	ERBB4	NRG3_ERBB4	49.909	72.039
CR Glut	CTX-CGE GABA	NRG3	ERBB4	NRG3_ERBB4	47.13	60.712
CTX-CGE GABA	CTX-MGE GABA	NRG3	ERBB4	NRG3_ERBB4	47.107	65.777
CR Glut	CTX-MGE GABA	NRG3	ERBB4	NRG3_ERBB4	44.328	55.434
NP-CT-L6b Glut	CTX-MGE GABA	CLSTN2	NRXN3	CLSTN2_NRXN3	43.527	100
NP-CT-L6b Glut	CTX-CGE GABA	NRG1	ERBB4	NRG1_ERBB4	43.487	53.324
IT-ET Glut	CTX-MGE GABA	CLSTN2	NRXN3	CLSTN2_NRXN3	43.441	96.535
NP-CT-L6b Glut	CTX-CGE GABA	CLSTN2	NRXN3	CLSTN2_NRXN3	42.799	98.222
IT-ET Glut	CTX-CGE GABA	CLSTN2	NRXN3	CLSTN2_NRXN3	42.712	94.819
CR Glut	CTX-CGE GABA	NRG1	ERBB4	NRG1_ERBB4	40.742	40.318
NP-CT-L6b Glut	CTX-MGE GABA	NRG1	ERBB4	NRG1_ERBB4	40.685	48.689
CTX-MGE GABA	NP-CT-L6b Glut	LRRTM4	NRXN3	LRRTM4_NRXN3	40.151	53.783
CTX-MGE GABA	NP-CT-L6b Glut	LRRTM4	NRXN1	LRRTM4_NRXN1	38.769	100
CTX-MGE GABA	IT-ET Glut	LRRTM4	NRXN1	LRRTM4_NRXN1	37.999	96.275
CR Glut	CTX-MGE GABA	NRG1	ERBB4	NRG1_ERBB4	37.94	36.813
CTX-MGE GABA	CR Glut	LRRTM4	NRXN1	LRRTM4_NRXN1	37.86	95.598
CTX-MGE GABA	IMN GABA	LRRTM4	NRXN3	LRRTM4_NRXN3	37.538	47.407
CTX-MGE GABA	CTX-CGE GABA	LRRTM4	NRXN1	LRRTM4_NRXN1	37.511	93.911
CTX-MGE GABA	IT-ET Glut	LRRTM4	NRXN3	LRRTM4_NRXN3	35.455	42.323
IT-ET Glut	NP-CT-L6b Glut	LRRTM4	NRXN3	LRRTM4_NRXN3	35.287	39.289
CTX-CGE GABA	CTX-CGE GABA	NRG1	ERBB4	NRG1_ERBB4	34.98	13.018
IMN GABA	CTX-CGE GABA	NRG1	ERBB4	NRG1_ERBB4	34.019	8.464
IT-ET Glut	NP-CT-L6b Glut	LRRTM4	NRXN1	LRRTM4_NRXN1	33.904	73.051
CTX-MGE GABA	CTX-CGE GABA	NRG1	ERBB4	NRG1_ERBB4	33.883	7.822
IMN GABA	CTX-CGE GABA	NRG3	ERBB4	NRG3_ERBB4	33.875	6.695
IT-ET Glut	IT-ET Glut	LRRTM4	NRXN1	LRRTM4_NRXN1	33.135	70.33
IT-ET Glut	CTX-CGE GABA	NRG2	ERBB4	NRG2_ERBB4	33.081	100
OPC-Oligo	CTX-CGE GABA	NRG3	ERBB4	NRG3_ERBB4	33.068	3.408
IT-ET Glut	CR Glut	LRRTM4	NRXN1	LRRTM4_NRXN1	32.995	69.835
CTX-MGE GABA	CTX-CGE GABA	NRG2	ERBB4	NRG2_ERBB4	32.924	81.418
NP-CT-L6b Glut	CTX-CGE GABA	NRG2	ERBB4	NRG2_ERBB4	32.877	75.884
CTX-CGE GABA	CTX-CGE GABA	NRG2	ERBB4	NRG2_ERBB4	32.805	67.477
CR Glut	CTX-CGE GABA	NRG2	ERBB4	NRG2_ERBB4	32.761	62.247
IMN GABA	CTX-CGE GABA	NRG2	ERBB4	NRG2_ERBB4	32.713	56.668
IT-ET Glut	IMN GABA	LRRTM4	NRXN3	LRRTM4_NRXN3	32.674	34.631
OPC-Oligo	CTX-CGE GABA	NRG1	ERBB4	NRG1_ERBB4	32.663	2.043
IT-ET Glut	CTX-CGE GABA	LRRTM4	NRXN1	LRRTM4_NRXN1	32.647	68.603
Astrocytes	CTX-CGE GABA	NRG1	ERBB4	NRG1_ERBB4	32.342	0.522
CR Glut	CTX-CGE GABA	NRG4	ERBB4	NRG4_ERBB4	32.332	100
OPC-Oligo	CTX-CGE GABA	NRG2	ERBB4	NRG2_ERBB4	32.32	10.321
Astrocytes	CTX-CGE GABA	NRG2	ERBB4	NRG2_ERBB4	32.315	9.79
IT-ET Glut	CTX-CGE GABA	NRG4	ERBB4	NRG4_ERBB4	32.311	79.081
CTX-CGE GABA	CTX-MGE GABA	NRG1	ERBB4	NRG1_ERBB4	32.178	11.887
IMN GABA	CTX-MGE GABA	NRG1	ERBB4	NRG1_ERBB4	31.217	7.728
CTX-MGE GABA	CTX-MGE GABA	NRG1	ERBB4	NRG1_ERBB4	31.081	7.142
IMN GABA	CTX-MGE GABA	NRG3	ERBB4	NRG3_ERBB4	31.073	6.113
IT-ET Glut	IT-ET Glut	LRRTM4	NRXN3	LRRTM4_NRXN3	30.59	30.917
IT-ET Glut	CTX-MGE GABA	NRG2	ERBB4	NRG2_ERBB4	30.279	91.306
OPC-Oligo	CTX-MGE GABA	NRG3	ERBB4	NRG3_ERBB4	30.266	3.111
CTX-MGE GABA	CTX-MGE GABA	NRG2	ERBB4	NRG2_ERBB4	30.121	74.34
NP-CT-L6b Glut	CTX-MGE GABA	NRG2	ERBB4	NRG2_ERBB4	30.074	69.287
CTX-CGE GABA	CTX-MGE GABA	NRG2	ERBB4	NRG2_ERBB4	30.003	61.611
CR Glut	CTX-MGE GABA	NRG2	ERBB4	NRG2_ERBB4	29.959	56.836
IMN GABA	CTX-MGE GABA	NRG2	ERBB4	NRG2_ERBB4	29.911	51.742
OPC-Oligo	CTX-MGE GABA	NRG1	ERBB4	NRG1_ERBB4	29.861	1.865
Astrocytes	CTX-MGE GABA	NRG1	ERBB4	NRG1_ERBB4	29.54	0.477
CR Glut	CTX-MGE GABA	NRG4	ERBB4	NRG4_ERBB4	29.53	91.306
OPC-Oligo	CTX-MGE GABA	NRG2	ERBB4	NRG2_ERBB4	29.518	9.424
Astrocytes	CTX-MGE GABA	NRG2	ERBB4	NRG2_ERBB4	29.513	8.939
IT-ET Glut	CTX-MGE GABA	NRG4	ERBB4	NRG4_ERBB4	29.509	72.206
CTX-MGE GABA	Astrocytes	LRRTM4	NRXN1	LRRTM4_NRXN1	29.014	52.759
CTX-MGE GABA	CTX-MGE GABA	LRRTM4	NRXN1	LRRTM4_NRXN1	28.896	52.191
NP-CT-L6b Glut	IMN GABA	NRG3	ERBB4	NRG3_ERBB4	27.899	10.426
Vascular	Vascular		PTGDR	PGD2_byPTGDS_PTGDR	27.816	100
NP-CT-L6b Glut	OPC-Oligo	NRG3	ERBB4	NRG3_ERBB4	27.042	7.77
IT-ET Glut	IMN GABA	NRG3	ERBB4	NRG3_ERBB4	25.372	9.353
NP-CT-L6b Glut	NP-CT-L6b Glut	CLSTN2	NRXN3	CLSTN2_NRXN3	24.589	53.783
IT-ET Glut	OPC-Oligo	NRG3	ERBB4	NRG3_ERBB4	24.516	6.97
IT-ET Glut	NP-CT-L6b Glut	CLSTN2	NRXN3	CLSTN2_NRXN3	24.503	51.92
IT-ET Glut	IMN GABA	NRG1	ERBB4	NRG1_ERBB4	24.466	10.426
CTX-MGE GABA	IMN GABA	NRG3	ERBB4	NRG3_ERBB4	24.41	8.944
IT-ET Glut	Astrocytes	LRRTM4	NRXN1	LRRTM4_NRXN1	24.149	38.541
IT-ET Glut	CTX-MGE GABA	LRRTM4	NRXN1	LRRTM4_NRXN1	24.032	38.126
IT-ET Glut	OPC-Oligo	NRG1	ERBB4	NRG1_ERBB4	23.61	7.77
CTX-MGE GABA	OPC-Oligo	NRG3	ERBB4	NRG3_ERBB4	23.554	6.665
CTX-MGE GABA	IMN GABA	LRRTM4	NRXN1	LRRTM4_NRXN1	23.371	25.431
CTX-MGE GABA	CR Glut	LRRTM4	NRXN3	LRRTM4_NRXN3	23.255	12.55
NP-CT-L6b Glut	NP-CT-L6b Glut	CLSTN2	NRXN1	CLSTN2_NRXN1	23.207	100
IT-ET Glut	NP-CT-L6b Glut	CLSTN2	NRXN1	CLSTN2_NRXN1	23.121	96.535
NP-CT-L6b Glut	IT-ET Glut	CLSTN2	NRXN1	CLSTN2_NRXN1	22.438	96.275
IT-ET Glut	IT-ET Glut	CLSTN2	NRXN1	CLSTN2_NRXN1	22.351	92.939
NP-CT-L6b Glut	CR Glut	CLSTN2	NRXN1	CLSTN2_NRXN1	22.298	95.598
IT-ET Glut	CR Glut	CLSTN2	NRXN1	CLSTN2_NRXN1	22.211	92.285
NP-CT-L6b Glut	IMN GABA	CLSTN2	NRXN3	CLSTN2_NRXN3	21.976	47.407
NP-CT-L6b Glut	CTX-CGE GABA	CLSTN2	NRXN1	CLSTN2_NRXN1	21.949	93.911
IT-ET Glut	IMN GABA	CLSTN2	NRXN3	CLSTN2_NRXN3	21.89	45.765
IT-ET Glut	CTX-CGE GABA	CLSTN2	NRXN1	CLSTN2_NRXN1	21.863	90.657
IT-ET Glut	OEC	NRG1	ERBB3	NRG1_ERBB3	21.42	100
CTX-MGE GABA	OPC-Oligo	LRRTM4	NRXN1	LRRTM4_NRXN1	21.374	15.762
IT-ET Glut	Astrocytes	NRG1	ERBB4	NRG1_ERBB4	21.241	0.418
IT-ET Glut	OEC	NRG1		NRG1_integrin_a6b4_complex	21.181	100
IT-ET Glut	OPC-Oligo	NRG1	ERBB3	NRG1_ERBB3	21.18	23.542
CTX-CGE GABA	IMN GABA	NRG3	ERBB4	NRG3_ERBB4	21.038	7.511
NP-CT-L6b Glut	CR Glut		GRIA4	Glutamate_byGLS_and_SLC1A2_GRIA4	20.58	100
CTX-CGE GABA	OPC-Oligo	NRG3	ERBB4	NRG3_ERBB4	20.181	5.597
NP-CT-L6b Glut	IT-ET Glut	CLSTN2	NRXN3	CLSTN2_NRXN3	19.893	42.323
IT-ET Glut	IT-ET Glut	CLSTN2	NRXN3	CLSTN2_NRXN3	19.807	40.856
CR Glut	CR Glut		GRIA4	Glutamate_byGLS_and_SLC17A6_GRIA4	19.55	100
CTX-MGE GABA	OPC-Oligo	LRRTM4	NRXN3	LRRTM4_NRXN3	19.469	3.31
Immune	CR Glut		GRIA4	Glutamate_byGLS_and_SLC1A3_GRIA4	19.218	28.93
Astrocytes	CR Glut		GRIA4	Glutamate_byGLS_and_SLC1A2_GRIA4	19.154	64.287
Astrocytes	CR Glut		GRIA4	Glutamate_byGLS_and_SLC1A3_GRIA4	19.154	84.49
Vascular	CR Glut		GRIA4	Glutamate_byGLS_and_SLC1A3_GRIA4	19.137	41.989
CR Glut	CR Glut		GRIA4	Glutamate_byGLS2_and_SLC17A6_GRIA4	19.131	100
OEC	CR Glut		GRIA4	Glutamate_byGLS_and_SLC1A3_GRIA4	19.123	25.53
NP-CT-L6b Glut	CR Glut		GRIA4	Glutamate_byGLS2_and_SLC1A2_GRIA4	19.11	100
CTX-MGE GABA	IT-ET Glut	LRRTM4	PTPRS	LRRTM4_PTPRS	19.107	100
CTX-MGE GABA	Astrocytes	LRRTM4	NRXN3	LRRTM4_NRXN3	19.02	2.215
CTX-MGE GABA	CTX-MGE GABA	LRRTM4	PTPRS	LRRTM4_PTPRS	18.973	86.666
CTX-MGE GABA	CR Glut	LRRTM4	PTPRS	LRRTM4_PTPRS	18.831	72.534
CTX-MGE GABA	CTX-CGE GABA	LRRTM4	PTPRS	LRRTM4_PTPRS	18.748	64.29
CTX-MGE GABA	NP-CT-L6b Glut	LRRTM4	PTPRS	LRRTM4_PTPRS	18.692	58.706
CTX-MGE GABA	CTX-CGE GABA	LRRTM4	NRXN2	LRRTM4_NRXN2	18.684	100
CTX-MGE GABA	CTX-MGE GABA	LRRTM4	NRXN2	LRRTM4_NRXN2	18.579	83.366
CTX-MGE GABA	IT-ET Glut	LRRTM4	NRXN2	LRRTM4_NRXN2	18.564	81.018
IT-ET Glut	IMN GABA	LRRTM4	NRXN1	LRRTM4_NRXN1	18.507	18.578
CTX-MGE GABA	OPC-Oligo	LRRTM4	NRXN2	LRRTM4_NRXN2	18.403	55.707
IT-ET Glut	CR Glut	LRRTM4	NRXN3	LRRTM4_NRXN3	18.391	9.168
CTX-MGE GABA	CR Glut	LRRTM4	NRXN2	LRRTM4_NRXN2	18.386	52.925
CTX-MGE GABA	NP-CT-L6b Glut	LRRTM4	NRXN2	LRRTM4_NRXN2	18.38	51.983
CTX-MGE GABA	IMN GABA	LRRTM4	NRXN2	LRRTM4_NRXN2	18.332	44.51
CTX-MGE GABA	IMN GABA	LRRTM4	PTPRS	LRRTM4_PTPRS	18.328	22.54
CTX-MGE GABA	Astrocytes	LRRTM4	NRXN2	LRRTM4_NRXN2	18.323	43.101
CR Glut	IMN GABA	NRG3	ERBB4	NRG3_ERBB4	18.258	6.33
CTX-MGE GABA	OPC-Oligo	LRRTM4	PTPRS	LRRTM4_PTPRS	18.199	9.724
CTX-MGE GABA	Astrocytes	LRRTM4	PTPRS	LRRTM4_PTPRS	18.187	8.522
CTX-MGE GABA	OEC	LRRTM4	NRXN1	LRRTM4_NRXN1	18.178	0.281
CTX-MGE GABA	Vascular	LRRTM4	NRXN1	LRRTM4_NRXN1	18.166	0.225
CTX-MGE GABA	Vascular	LRRTM4	PTPRS	LRRTM4_PTPRS	18.149	4.764
CTX-MGE GABA	OEC	LRRTM4	PTPRS	LRRTM4_PTPRS	18.148	4.681
CTX-MGE GABA	Immune	LRRTM4	NRXN3	LRRTM4_NRXN3	18.119	0.016
CTX-MGE GABA	Vascular	LRRTM4	NRXN3	LRRTM4_NRXN3	18.116	0.01
CR Glut	OPC-Oligo	NRG3	ERBB4	NRG3_ERBB4	17.402	4.717
IT-ET Glut	IT-ET Glut	C1QL3	ADGRB3	C1QL3_ADGRB3	16.625	100
IT-ET Glut	OPC-Oligo	LRRTM4	NRXN1	LRRTM4_NRXN1	16.51	11.514
IT-ET Glut	NP-CT-L6b Glut	C1QL3	ADGRB3	C1QL3_ADGRB3	16.13	96.798
OPC-Oligo	IT-ET Glut	C1QL1	ADGRB3	C1QL1_ADGRB3	15.564	100
OPC-Oligo	NP-CT-L6b Glut	C1QL1	ADGRB3	C1QL1_ADGRB3	15.069	96.798
NP-CT-L6b Glut	IMN GABA	NRG1	ERBB4	NRG1_ERBB4	14.615	5.56
IT-ET Glut	OPC-Oligo	LRRTM4	NRXN3	LRRTM4_NRXN3	14.604	2.418
IT-ET Glut	IT-ET Glut	LRRTM4	PTPRS	LRRTM4_PTPRS	14.243	73.051
IT-ET Glut	Astrocytes	LRRTM4	NRXN3	LRRTM4_NRXN3	14.156	1.618
NP-CT-L6b Glut	CTX-CGE GABA		GRIK2	Glutamate_byGLS_and_SLC1A2_GRIK2	14.154	100
IT-ET Glut	CTX-MGE GABA	LRRTM4	PTPRS	LRRTM4_PTPRS	14.109	63.31
IT-ET Glut	CTX-MGE GABA	C1QL3	ADGRB3	C1QL3_ADGRB3	14.101	83.678
IT-ET Glut	CR Glut	LRRTM4	PTPRS	LRRTM4_PTPRS	13.967	52.987
NP-CT-L6b Glut	IT-ET Glut		GRM7	Glutamate_byGLS_and_SLC1A2_GRM7	13.917	100
IT-ET Glut	CTX-CGE GABA	LRRTM4	PTPRS	LRRTM4_PTPRS	13.884	46.965
IT-ET Glut	NP-CT-L6b Glut	LRRTM4	PTPRS	LRRTM4_PTPRS	13.828	42.885
IT-ET Glut	CTX-CGE GABA	LRRTM4	NRXN2	LRRTM4_NRXN2	13.82	73.051
NP-CT-L6b Glut	OPC-Oligo	NRG1	ERBB4	NRG1_ERBB4	13.759	4.143
IT-ET Glut	CTX-MGE GABA	LRRTM4	NRXN2	LRRTM4_NRXN2	13.715	60.9
IT-ET Glut	IT-ET Glut	LRRTM4	NRXN2	LRRTM4_NRXN2	13.7	59.184
IT-ET Glut	OPC-Oligo	LRRTM4	NRXN2	LRRTM4_NRXN2	13.539	40.695
IT-ET Glut	CR Glut	LRRTM4	NRXN2	LRRTM4_NRXN2	13.521	38.662
IT-ET Glut	NP-CT-L6b Glut	LRRTM4	NRXN2	LRRTM4_NRXN2	13.515	37.974
IT-ET Glut	IMN GABA	LRRTM4	NRXN2	LRRTM4_NRXN2	13.468	32.515
IT-ET Glut	IMN GABA	LRRTM4	PTPRS	LRRTM4_PTPRS	13.464	16.465
IT-ET Glut	Astrocytes	LRRTM4	NRXN2	LRRTM4_NRXN2	13.459	31.486
NP-CT-L6b Glut	Astrocytes	CLSTN2	NRXN1	CLSTN2_NRXN1	13.452	52.759
IT-ET Glut	Astrocytes	CLSTN2	NRXN1	CLSTN2_NRXN1	13.366	50.931
IT-ET Glut	OPC-Oligo	LRRTM4	PTPRS	LRRTM4_PTPRS	13.335	7.103
NP-CT-L6b Glut	CTX-MGE GABA	CLSTN2	NRXN1	CLSTN2_NRXN1	13.334	52.191
IT-ET Glut	Astrocytes	LRRTM4	PTPRS	LRRTM4_PTPRS	13.322	6.226
IT-ET Glut	OEC	LRRTM4	NRXN1	LRRTM4_NRXN1	13.313	0.205
IT-ET Glut	Vascular	LRRTM4	NRXN1	LRRTM4_NRXN1	13.302	0.164
IT-ET Glut	Vascular	LRRTM4	PTPRS	LRRTM4_PTPRS	13.285	3.48
IT-ET Glut	OEC	LRRTM4	PTPRS	LRRTM4_PTPRS	13.284	3.42
IT-ET Glut	Immune	LRRTM4	NRXN3	LRRTM4_NRXN3	13.254	0.012
IT-ET Glut	Vascular	LRRTM4	NRXN3	LRRTM4_NRXN3	13.252	0.008
IT-ET Glut	CTX-MGE GABA	CLSTN2	NRXN1	CLSTN2_NRXN1	13.248	50.382
NP-CT-L6b Glut	IT-ET Glut		GRM5	Glutamate_byGLS_and_SLC1A2_GRM5	13.167	100
CR Glut	CTX-CGE GABA		GRIK2	Glutamate_byGLS_and_SLC17A6_GRIK2	13.124	100
OPC-Oligo	CTX-MGE GABA	C1QL1	ADGRB3	C1QL1_ADGRB3	13.04	83.678
CR Glut	IT-ET Glut		GRM7	Glutamate_byGLS_and_SLC17A6_GRM7	12.887	100
Immune	CTX-CGE GABA		GRIK2	Glutamate_byGLS_and_SLC1A3_GRIK2	12.792	28.93
Astrocytes	CTX-CGE GABA		GRIK2	Glutamate_byGLS_and_SLC1A2_GRIK2	12.728	64.287
Astrocytes	CTX-CGE GABA		GRIK2	Glutamate_byGLS_and_SLC1A3_GRIK2	12.728	84.49
Vascular	CTX-CGE GABA		GRIK2	Glutamate_byGLS_and_SLC1A3_GRIK2	12.711	41.989
CR Glut	CTX-CGE GABA		GRIK2	Glutamate_byGLS2_and_SLC17A6_GRIK2	12.705	100
OEC	CTX-CGE GABA		GRIK2	Glutamate_byGLS_and_SLC1A3_GRIK2	12.697	25.53
NP-CT-L6b Glut	CTX-CGE GABA		GRIK2	Glutamate_byGLS2_and_SLC1A2_GRIK2	12.684	100
Immune	IT-ET Glut		GRM7	Glutamate_byGLS_and_SLC1A3_GRM7	12.555	28.93
NP-CT-L6b Glut	CR Glut		GRM7	Glutamate_byGLS_and_SLC1A2_GRM7	12.533	88.806
Astrocytes	IT-ET Glut		GRM7	Glutamate_byGLS_and_SLC1A2_GRM7	12.491	64.287
Astrocytes	IT-ET Glut		GRM7	Glutamate_byGLS_and_SLC1A3_GRM7	12.491	84.49
Vascular	IT-ET Glut		GRM7	Glutamate_byGLS_and_SLC1A3_GRM7	12.474	41.989
CR Glut	IT-ET Glut		GRM7	Glutamate_byGLS2_and_SLC17A6_GRM7	12.468	100
OEC	IT-ET Glut		GRM7	Glutamate_byGLS_and_SLC1A3_GRM7	12.46	25.53
NP-CT-L6b Glut	IT-ET Glut		GRM7	Glutamate_byGLS2_and_SLC1A2_GRM7	12.447	100
NP-CT-L6b Glut	CTX-MGE GABA		GRIK2	Glutamate_byGLS_and_SLC1A2_GRIK2	12.279	85.124
CR Glut	IT-ET Glut		GRM5	Glutamate_byGLS_and_SLC17A6_GRM5	12.137	100
